# Resolving how genetic perturbations act through gene regulatory paths

**DOI:** 10.64898/2026.11.02.763749

**Authors:** Lixin Ren, Zhana Duren

## Abstract

Perturb-seq measures transcriptional responses to thousands of genetic perturbations, but each gene’s response mixes the contributions of many regulatory paths, so how a perturbation acts cannot be resolved from expression alone, however large the model. Here we present REGA-perturb, which supplies this missing information rather than adding model complexity: reference epigenomes define a scaffold of possible transcription factor (TF)–regulatory element–gene paths, and perturbation responses, pooled through shared latent programs, determine how each path is used, requiring only RNA measurements. Across three CRISPR interference screens totaling 2.4 million cells, REGA-perturb inferred TF–target relationships that agreed with ChIP-seq binding with a gain over random more than four times that of the best existing method, separated candidate direct from indirect targets, and predicted targets of TFs withheld from training. It also inferred perturbation-induced changes in TF activity not reflected in TF transcript levels, and resolved perturbation-specific regulatory rewiring in which opposing regulatory changes cancel at the expression level.
