## Supplementary Table 1 for "Resolving how genetic perturbations act through gene regulatory paths"

### Sheet: Supplementary Table 1
Supplementary Table 1 | ENCODE TF ChIP-seq experiments used in this study.
ENCODE TF ChIP-seq experiments used in this study. For each experiment, the table lists the cell line, the target TF, the ENCODE experiment and file accessions, the genome assembly and the file type. All files are optimal IDR thresholded peaks aligned to GRCh38. K562: 423 experiments covering 304 TFs; HepG2: 160 experiments covering 135 TFs.
Cell line	Target TF	ENCODE experiment accession	ENCODE file accession	Assembly	File type
K562	AFF1	ENCSR241LIH	ENCFF869BYK	GRCh38	optimal IDR thresholded peaks
K562	AFF1	ENCSR426URK	ENCFF489SKQ	GRCh38	optimal IDR thresholded peaks
K562	AGO1	ENCSR641BSL	ENCFF100VYA	GRCh38	optimal IDR thresholded peaks
K562	ARHGAP35	ENCSR571BUF	ENCFF089PKE	GRCh38	optimal IDR thresholded peaks
K562	ARID1B	ENCSR822CCM	ENCFF249TYS	GRCh38	optimal IDR thresholded peaks
K562	ARID2	ENCSR491EBY	ENCFF344MKI	GRCh38	optimal IDR thresholded peaks
K562	ARID3A	ENCSR000EFY	ENCFF757OML	GRCh38	optimal IDR thresholded peaks
K562	ARNT	ENCSR155KHM	ENCFF447FIO	GRCh38	optimal IDR thresholded peaks
K562	ARNT	ENCSR613NUC	ENCFF655EFA	GRCh38	optimal IDR thresholded peaks
K562	ARNT	ENCSR669NFS	ENCFF913AQF	GRCh38	optimal IDR thresholded peaks
K562	ASH1L	ENCSR115BBC	ENCFF958YSG	GRCh38	optimal IDR thresholded peaks
K562	ATF1	ENCSR091GVJ	ENCFF236XAZ	GRCh38	optimal IDR thresholded peaks
K562	ATF1	ENCSR159OCC	ENCFF715PLB	GRCh38	optimal IDR thresholded peaks
K562	ATF2	ENCSR869IUD	ENCFF803FHN	GRCh38	optimal IDR thresholded peaks
K562	ATF3	ENCSR000BNU	ENCFF467WOR	GRCh38	optimal IDR thresholded peaks
K562	ATF3	ENCSR028UIU	ENCFF937OKC	GRCh38	optimal IDR thresholded peaks
K562	ATF3	ENCSR632DCH	ENCFF419WTZ	GRCh38	optimal IDR thresholded peaks
K562	ATF4	ENCSR145TSJ	ENCFF182MNO	GRCh38	optimal IDR thresholded peaks
K562	ATF7	ENCSR972ZBV	ENCFF371SJR	GRCh38	optimal IDR thresholded peaks
K562	BACH1	ENCSR000EGD	ENCFF543FNN	GRCh38	optimal IDR thresholded peaks
K562	BCLAF1	ENCSR000BKH	ENCFF496YJC	GRCh38	optimal IDR thresholded peaks
K562	BCLAF1	ENCSR492LTS	ENCFF054DTJ	GRCh38	optimal IDR thresholded peaks
K562	BCLAF1	ENCSR792IYC	ENCFF094XPM	GRCh38	optimal IDR thresholded peaks
K562	BCOR	ENCSR808AKZ	ENCFF186JKG	GRCh38	optimal IDR thresholded peaks
K562	BHLHE40	ENCSR000EGV	ENCFF477JTV	GRCh38	optimal IDR thresholded peaks
K562	BMI1	ENCSR782WRO	ENCFF352DRR	GRCh38	optimal IDR thresholded peaks
K562	BRCA1	ENCSR223MLH	ENCFF652NES	GRCh38	optimal IDR thresholded peaks
K562	BRD9	ENCSR177XCS	ENCFF411RMT	GRCh38	optimal IDR thresholded peaks
K562	CBFA2T2	ENCSR699PVC	ENCFF419PEK	GRCh38	optimal IDR thresholded peaks
K562	CBFA2T3	ENCSR697YLJ	ENCFF153IFH	GRCh38	optimal IDR thresholded peaks
K562	CBX1	ENCSR948QLZ	ENCFF163FLA	GRCh38	optimal IDR thresholded peaks
K562	CBX3	ENCSR000BRT	ENCFF951BQB	GRCh38	optimal IDR thresholded peaks
K562	CBX5	ENCSR272JAT	ENCFF403TAE	GRCh38	optimal IDR thresholded peaks
K562	CBX8	ENCSR000ATW	ENCFF210GJE	GRCh38	optimal IDR thresholded peaks
K562	CC2D1A	ENCSR343IFJ	ENCFF180TUM	GRCh38	optimal IDR thresholded peaks
K562	CCAR2	ENCSR598GER	ENCFF704PGT	GRCh38	optimal IDR thresholded peaks
K562	CDC5L	ENCSR121PFY	ENCFF384ALH	GRCh38	optimal IDR thresholded peaks
K562	CEBPB	ENCSR000BRQ	ENCFF813LOW	GRCh38	optimal IDR thresholded peaks
K562	CEBPB	ENCSR000EHE	ENCFF321KQD	GRCh38	optimal IDR thresholded peaks
K562	CEBPB	ENCSR416QLJ	ENCFF547SJG	GRCh38	optimal IDR thresholded peaks
K562	CEBPG	ENCSR490LWA	ENCFF797MRW	GRCh38	optimal IDR thresholded peaks
K562	CEBPZ	ENCSR618GDK	ENCFF797OWK	GRCh38	optimal IDR thresholded peaks
K562	CHAMP1	ENCSR065XVO	ENCFF646MEF	GRCh38	optimal IDR thresholded peaks
K562	CHAMP1	ENCSR315NNL	ENCFF919KNQ	GRCh38	optimal IDR thresholded peaks
K562	COPS2	ENCSR130HEG	ENCFF552EBC	GRCh38	optimal IDR thresholded peaks
K562	CREB3	ENCSR093FKD	ENCFF606EUI	GRCh38	optimal IDR thresholded peaks
K562	CREB3L1	ENCSR109YGM	ENCFF566HGU	GRCh38	optimal IDR thresholded peaks
K562	CREM	ENCSR077DKV	ENCFF021XJN	GRCh38	optimal IDR thresholded peaks
K562	CSDE1	ENCSR402XII	ENCFF351DBE	GRCh38	optimal IDR thresholded peaks
K562	CSDE1	ENCSR626QJQ	ENCFF671BMR	GRCh38	optimal IDR thresholded peaks
K562	CTBP1	ENCSR201NQZ	ENCFF349UTF	GRCh38	optimal IDR thresholded peaks
K562	CTCF	ENCSR000AKO	ENCFF519CXF	GRCh38	optimal IDR thresholded peaks
K562	CTCF	ENCSR000BPJ	ENCFF119XFJ	GRCh38	optimal IDR thresholded peaks
K562	CTCF	ENCSR000DWE	ENCFF843VHC	GRCh38	optimal IDR thresholded peaks
K562	CTCF	ENCSR000EGM	ENCFF396BZQ	GRCh38	optimal IDR thresholded peaks
K562	CTCFL	ENCSR000BNK	ENCFF678TFE	GRCh38	optimal IDR thresholded peaks
K562	CUX1	ENCSR000EFO	ENCFF556HMX	GRCh38	optimal IDR thresholded peaks
K562	DACH1	ENCSR030TJP	ENCFF870LJV	GRCh38	optimal IDR thresholded peaks
K562	DDX20	ENCSR382AIB	ENCFF952MVU	GRCh38	optimal IDR thresholded peaks
K562	DDX20	ENCSR446LAV	ENCFF536LKB	GRCh38	optimal IDR thresholded peaks
K562	DEAF1	ENCSR387SYS	ENCFF532HCE	GRCh38	optimal IDR thresholded peaks
K562	DIDO1	ENCSR167JBG	ENCFF108JFW	GRCh38	optimal IDR thresholded peaks
K562	DNMT1	ENCSR987PBI	ENCFF549TVW	GRCh38	optimal IDR thresholded peaks
K562	DPF2	ENCSR219BXP	ENCFF537VKZ	GRCh38	optimal IDR thresholded peaks
K562	DPF2	ENCSR715CCR	ENCFF217ZTP	GRCh38	optimal IDR thresholded peaks
K562	E2F1	ENCSR563LLO	ENCFF445VTT	GRCh38	optimal IDR thresholded peaks
K562	E2F1	ENCSR720HUL	ENCFF134JLR	GRCh38	optimal IDR thresholded peaks
K562	E2F4	ENCSR000EWL	ENCFF225TLP	GRCh38	optimal IDR thresholded peaks
K562	E2F6	ENCSR000BLI	ENCFF533GSH	GRCh38	optimal IDR thresholded peaks
K562	E2F6	ENCSR000EWJ	ENCFF417DTI	GRCh38	optimal IDR thresholded peaks
K562	E2F7	ENCSR171CAY	ENCFF013EHI	GRCh38	optimal IDR thresholded peaks
K562	E2F8	ENCSR953DVM	ENCFF171WWF	GRCh38	optimal IDR thresholded peaks
K562	E4F1	ENCSR731LHZ	ENCFF752KNU	GRCh38	optimal IDR thresholded peaks
K562	EGR1	ENCSR000BNE	ENCFF561OGS	GRCh38	optimal IDR thresholded peaks
K562	EGR1	ENCSR024CNP	ENCFF175VSS	GRCh38	optimal IDR thresholded peaks
K562	EGR1	ENCSR211LTF	ENCFF375RDB	GRCh38	optimal IDR thresholded peaks
K562	EHMT2	ENCSR175EOM	ENCFF682XPD	GRCh38	optimal IDR thresholded peaks
K562	ELF1	ENCSR000BMD	ENCFF463GCH	GRCh38	optimal IDR thresholded peaks
K562	ELF1	ENCSR502OEK	ENCFF617ZLL	GRCh38	optimal IDR thresholded peaks
K562	ELF4	ENCSR638QHV	ENCFF539SXG	GRCh38	optimal IDR thresholded peaks
K562	ELK1	ENCSR000EFU	ENCFF119SCQ	GRCh38	optimal IDR thresholded peaks
K562	EP300	ENCSR000EGE	ENCFF755HCK	GRCh38	optimal IDR thresholded peaks
K562	EP400	ENCSR817QKV	ENCFF225BXA	GRCh38	optimal IDR thresholded peaks
K562	ESRRA	ENCSR486IFJ	ENCFF592GWM	GRCh38	optimal IDR thresholded peaks
K562	ETS1	ENCSR000BKQ	ENCFF461PRP	GRCh38	optimal IDR thresholded peaks
K562	ETS2	ENCSR596IKD	ENCFF687OMH	GRCh38	optimal IDR thresholded peaks
K562	ETV1	ENCSR277DMR	ENCFF804KSB	GRCh38	optimal IDR thresholded peaks
K562	ETV6	ENCSR124BJR	ENCFF658SGJ	GRCh38	optimal IDR thresholded peaks
K562	EWSR1	ENCSR142YYA	ENCFF560CYG	GRCh38	optimal IDR thresholded peaks
K562	FIP1L1	ENCSR177DNR	ENCFF084DTV	GRCh38	optimal IDR thresholded peaks
K562	FOSL1	ENCSR000BMV	ENCFF087MFG	GRCh38	optimal IDR thresholded peaks
K562	FOXA1	ENCSR819LHG	ENCFF765NAN	GRCh38	optimal IDR thresholded peaks
K562	FOXK2	ENCSR302AWT	ENCFF066CWG	GRCh38	optimal IDR thresholded peaks
K562	FOXK2	ENCSR508DQA	ENCFF490EQR	GRCh38	optimal IDR thresholded peaks
K562	FOXM1	ENCSR429QPP	ENCFF778PWE	GRCh38	optimal IDR thresholded peaks
K562	FUS	ENCSR051DXE	ENCFF688ARM	GRCh38	optimal IDR thresholded peaks
K562	GABPA	ENCSR000BLO	ENCFF124HAC	GRCh38	optimal IDR thresholded peaks
K562	GABPB1	ENCSR138YYY	ENCFF700DXR	GRCh38	optimal IDR thresholded peaks
K562	GATA1	ENCSR000EFT	ENCFF148JKK	GRCh38	optimal IDR thresholded peaks
K562	GATA1	ENCSR000EWM	ENCFF576YJD	GRCh38	optimal IDR thresholded peaks
K562	GATA2	ENCSR000DKA	ENCFF997NUA	GRCh38	optimal IDR thresholded peaks
K562	GATA2	ENCSR000EWG	ENCFF173TXA	GRCh38	optimal IDR thresholded peaks
K562	GATAD2A	ENCSR160QYK	ENCFF950ZWP	GRCh38	optimal IDR thresholded peaks
K562	GATAD2B	ENCSR547LKC	ENCFF569CMJ	GRCh38	optimal IDR thresholded peaks
K562	GMEB1	ENCSR928KOR	ENCFF678VPQ	GRCh38	optimal IDR thresholded peaks
K562	GTF2A2	ENCSR801RPW	ENCFF839QEL	GRCh38	optimal IDR thresholded peaks
K562	GTF2B	ENCSR000DOE	ENCFF970ULG	GRCh38	optimal IDR thresholded peaks
K562	GTF2F1	ENCSR000EHC	ENCFF478HYJ	GRCh38	optimal IDR thresholded peaks
K562	GTF2F1	ENCSR189VXS	ENCFF713ALB	GRCh38	optimal IDR thresholded peaks
K562	GTF2F1	ENCSR377BLZ	ENCFF843UHP	GRCh38	optimal IDR thresholded peaks
K562	HCFC1	ENCSR000EFN	ENCFF167RXK	GRCh38	optimal IDR thresholded peaks
K562	HDAC1	ENCSR000AQF	ENCFF557WXK	GRCh38	optimal IDR thresholded peaks
K562	HDAC1	ENCSR387UWP	ENCFF188TBM	GRCh38	optimal IDR thresholded peaks
K562	HDAC1	ENCSR568PGX	ENCFF661VOO	GRCh38	optimal IDR thresholded peaks
K562	HDAC1	ENCSR711VWL	ENCFF758PGF	GRCh38	optimal IDR thresholded peaks
K562	HDAC2	ENCSR000AQG	ENCFF363GSV	GRCh38	optimal IDR thresholded peaks
K562	HDAC2	ENCSR000BMG	ENCFF741IMY	GRCh38	optimal IDR thresholded peaks
K562	HDAC2	ENCSR075HTM	ENCFF618YRQ	GRCh38	optimal IDR thresholded peaks
K562	HDAC2	ENCSR893WSB	ENCFF519RWJ	GRCh38	optimal IDR thresholded peaks
K562	HDAC3	ENCSR024LKA	ENCFF742LSD	GRCh38	optimal IDR thresholded peaks
K562	HDAC6	ENCSR000ATJ	ENCFF295GBP	GRCh38	optimal IDR thresholded peaks
K562	HDAC8	ENCSR000DJZ	ENCFF237RPL	GRCh38	optimal IDR thresholded peaks
K562	HDAC8	ENCSR835TCD	ENCFF349GBE	GRCh38	optimal IDR thresholded peaks
K562	HDGF	ENCSR197ALX	ENCFF575WFB	GRCh38	optimal IDR thresholded peaks
K562	HDGF	ENCSR563YDA	ENCFF297WMY	GRCh38	optimal IDR thresholded peaks
K562	HES1	ENCSR091JXL	ENCFF010OOE	GRCh38	optimal IDR thresholded peaks
K562	HINFP	ENCSR619GFP	ENCFF558VAL	GRCh38	optimal IDR thresholded peaks
K562	HLTF	ENCSR090JNM	ENCFF689LNQ	GRCh38	optimal IDR thresholded peaks
K562	HMBOX1	ENCSR757IIU	ENCFF718DFX	GRCh38	optimal IDR thresholded peaks
K562	HNRNPH1	ENCSR581CVA	ENCFF844QFF	GRCh38	optimal IDR thresholded peaks
K562	HNRNPL	ENCSR594BNR	ENCFF984ESZ	GRCh38	optimal IDR thresholded peaks
K562	HNRNPLL	ENCSR112RNT	ENCFF662WPN	GRCh38	optimal IDR thresholded peaks
K562	HNRNPUL1	ENCSR296MXW	ENCFF991ZSC	GRCh38	optimal IDR thresholded peaks
K562	IKZF1	ENCSR395HWC	ENCFF994OQH	GRCh38	optimal IDR thresholded peaks
K562	IKZF1	ENCSR948VFL	ENCFF785BTP	GRCh38	optimal IDR thresholded peaks
K562	ILF3	ENCSR632TJQ	ENCFF368AAQ	GRCh38	optimal IDR thresholded peaks
K562	ILK	ENCSR648INT	ENCFF406XWT	GRCh38	optimal IDR thresholded peaks
K562	IRF1	ENCSR000EGK	ENCFF688XON	GRCh38	optimal IDR thresholded peaks
K562	IRF1	ENCSR000EGL	ENCFF978BBL	GRCh38	optimal IDR thresholded peaks
K562	IRF1	ENCSR000EGT	ENCFF346LMY	GRCh38	optimal IDR thresholded peaks
K562	IRF1	ENCSR000EGU	ENCFF938NBD	GRCh38	optimal IDR thresholded peaks
K562	IRF1	ENCSR854MCV	ENCFF203LRV	GRCh38	optimal IDR thresholded peaks
K562	IRF2	ENCSR376WCJ	ENCFF886EVL	GRCh38	optimal IDR thresholded peaks
K562	IRF9	ENCSR926KTP	ENCFF863WCN	GRCh38	optimal IDR thresholded peaks
K562	JUN	ENCSR000EFS	ENCFF394CEC	GRCh38	optimal IDR thresholded peaks
K562	JUN	ENCSR000EGH	ENCFF672LKE	GRCh38	optimal IDR thresholded peaks
K562	JUN	ENCSR000EZT	ENCFF167WUZ	GRCh38	optimal IDR thresholded peaks
K562	JUN	ENCSR000EZW	ENCFF881AVX	GRCh38	optimal IDR thresholded peaks
K562	JUN	ENCSR000EZX	ENCFF032UMW	GRCh38	optimal IDR thresholded peaks
K562	JUNB	ENCSR795IYP	ENCFF739XTO	GRCh38	optimal IDR thresholded peaks
K562	JUND	ENCSR000EGN	ENCFF213EYD	GRCh38	optimal IDR thresholded peaks
K562	KAT8	ENCSR086FZL	ENCFF207ZEK	GRCh38	optimal IDR thresholded peaks
K562	KDM1A	ENCSR360HRA	ENCFF483BRD	GRCh38	optimal IDR thresholded peaks
K562	KDM1A	ENCSR908CMW	ENCFF796VMI	GRCh38	optimal IDR thresholded peaks
K562	KDM4B	ENCSR642VZY	ENCFF955AOD	GRCh38	optimal IDR thresholded peaks
K562	KDM4B	ENCSR660RNO	ENCFF470RHZ	GRCh38	optimal IDR thresholded peaks
K562	KDM5B	ENCSR000AQA	ENCFF668XLN	GRCh38	optimal IDR thresholded peaks
K562	KHSRP	ENCSR686EYO	ENCFF317QKH	GRCh38	optimal IDR thresholded peaks
K562	KLF1	ENCSR550HCT	ENCFF287GDT	GRCh38	optimal IDR thresholded peaks
K562	KLF13	ENCSR608HVP	ENCFF381GEK	GRCh38	optimal IDR thresholded peaks
K562	KLF16	ENCSR760UVO	ENCFF379LKE	GRCh38	optimal IDR thresholded peaks
K562	L3MBTL2	ENCSR530XQI	ENCFF423LPW	GRCh38	optimal IDR thresholded peaks
K562	LARP7	ENCSR288MOZ	ENCFF668ZTJ	GRCh38	optimal IDR thresholded peaks
K562	LEF1	ENCSR343ELW	ENCFF134HQP	GRCh38	optimal IDR thresholded peaks
K562	LEF1	ENCSR832OGB	ENCFF697VRJ	GRCh38	optimal IDR thresholded peaks
K562	MAFF	ENCSR000EGI	ENCFF498MGH	GRCh38	optimal IDR thresholded peaks
K562	MAFG	ENCSR818DQV	ENCFF393CCU	GRCh38	optimal IDR thresholded peaks
K562	MAFK	ENCSR000EGX	ENCFF893SCL	GRCh38	optimal IDR thresholded peaks
K562	MAX	ENCSR000BLP	ENCFF900NVQ	GRCh38	optimal IDR thresholded peaks
K562	MAX	ENCSR000EFV	ENCFF618VMC	GRCh38	optimal IDR thresholded peaks
K562	MBD2	ENCSR221GAN	ENCFF617QSK	GRCh38	optimal IDR thresholded peaks
K562	MCM2	ENCSR138SFL	ENCFF043HHG	GRCh38	optimal IDR thresholded peaks
K562	MCM2	ENCSR552PSV	ENCFF571REC	GRCh38	optimal IDR thresholded peaks
K562	MCM3	ENCSR990AZC	ENCFF672PYP	GRCh38	optimal IDR thresholded peaks
K562	MCM5	ENCSR079WHK	ENCFF603SXI	GRCh38	optimal IDR thresholded peaks
K562	MCM5	ENCSR628APV	ENCFF658SJY	GRCh38	optimal IDR thresholded peaks
K562	MCM7	ENCSR038RGL	ENCFF159MQI	GRCh38	optimal IDR thresholded peaks
K562	MCM7	ENCSR068VRA	ENCFF914ELA	GRCh38	optimal IDR thresholded peaks
K562	MCM7	ENCSR542WJU	ENCFF288ZRD	GRCh38	optimal IDR thresholded peaks
K562	MEF2A	ENCSR000BNV	ENCFF310SMW	GRCh38	optimal IDR thresholded peaks
K562	MEF2D	ENCSR647ZXA	ENCFF436DME	GRCh38	optimal IDR thresholded peaks
K562	MEIS2	ENCSR851BNE	ENCFF937UEE	GRCh38	optimal IDR thresholded peaks
K562	MGA	ENCSR710WLO	ENCFF525MPI	GRCh38	optimal IDR thresholded peaks
K562	MIER1	ENCSR426MDV	ENCFF163YZB	GRCh38	optimal IDR thresholded peaks
K562	MITF	ENCSR797SWM	ENCFF262TMM	GRCh38	optimal IDR thresholded peaks
K562	MLLT1	ENCSR107GRP	ENCFF010AIG	GRCh38	optimal IDR thresholded peaks
K562	MLLT1	ENCSR675LRO	ENCFF388LUX	GRCh38	optimal IDR thresholded peaks
K562	MNT	ENCSR390VGH	ENCFF926CRV	GRCh38	optimal IDR thresholded peaks
K562	MNT	ENCSR512NLO	ENCFF459DYU	GRCh38	optimal IDR thresholded peaks
K562	MNT	ENCSR979QYJ	ENCFF454QQD	GRCh38	optimal IDR thresholded peaks
K562	MTA1	ENCSR807BGP	ENCFF801KEW	GRCh38	optimal IDR thresholded peaks
K562	MTA2	ENCSR113LAS	ENCFF713ZVD	GRCh38	optimal IDR thresholded peaks
K562	MTA2	ENCSR411UYA	ENCFF558XIL	GRCh38	optimal IDR thresholded peaks
K562	MTA3	ENCSR914NEI	ENCFF459XLR	GRCh38	optimal IDR thresholded peaks
K562	MXI1	ENCSR000EGZ	ENCFF243QTL	GRCh38	optimal IDR thresholded peaks
K562	MYBL2	ENCSR162IEM	ENCFF905KOD	GRCh38	optimal IDR thresholded peaks
K562	MYC	ENCSR000EGJ	ENCFF492XUU	GRCh38	optimal IDR thresholded peaks
K562	MYC	ENCSR000EGS	ENCFF605WXD	GRCh38	optimal IDR thresholded peaks
K562	MYC	ENCSR000EZU	ENCFF527EGF	GRCh38	optimal IDR thresholded peaks
K562	MYC	ENCSR000EZV	ENCFF339AQP	GRCh38	optimal IDR thresholded peaks
K562	MYC	ENCSR000FAZ	ENCFF700TLG	GRCh38	optimal IDR thresholded peaks
K562	MYNN	ENCSR737LTZ	ENCFF272LLG	GRCh38	optimal IDR thresholded peaks
K562	NBN	ENCSR085QEV	ENCFF728KKP	GRCh38	optimal IDR thresholded peaks
K562	NCOA1	ENCSR658WFQ	ENCFF474QDS	GRCh38	optimal IDR thresholded peaks
K562	NCOA1	ENCSR711SNW	ENCFF589OOF	GRCh38	optimal IDR thresholded peaks
K562	NCOA1	ENCSR931HNY	ENCFF382RFJ	GRCh38	optimal IDR thresholded peaks
K562	NCOA2	ENCSR349TZO	ENCFF584SNZ	GRCh38	optimal IDR thresholded peaks
K562	NCOA2	ENCSR803EKW	ENCFF071SOH	GRCh38	optimal IDR thresholded peaks
K562	NCOA4	ENCSR119ULQ	ENCFF749HKV	GRCh38	optimal IDR thresholded peaks
K562	NCOA6	ENCSR168CEE	ENCFF438BWN	GRCh38	optimal IDR thresholded peaks
K562	NCOR1	ENCSR298JCG	ENCFF638IIC	GRCh38	optimal IDR thresholded peaks
K562	NCOR1	ENCSR798ILC	ENCFF007ZUL	GRCh38	optimal IDR thresholded peaks
K562	NCOR1	ENCSR910JAI	ENCFF856HUK	GRCh38	optimal IDR thresholded peaks
K562	NEUROD1	ENCSR986CDX	ENCFF755APC	GRCh38	optimal IDR thresholded peaks
K562	NFATC3	ENCSR051OUX	ENCFF430JFH	GRCh38	optimal IDR thresholded peaks
K562	NFATC3	ENCSR670FDA	ENCFF082EPO	GRCh38	optimal IDR thresholded peaks
K562	NFE2	ENCSR552YGL	ENCFF286HTI	GRCh38	optimal IDR thresholded peaks
K562	NFE2L1	ENCSR632SHZ	ENCFF462UJN	GRCh38	optimal IDR thresholded peaks
K562	NFIC	ENCSR796ITY	ENCFF092TVM	GRCh38	optimal IDR thresholded peaks
K562	NFRKB	ENCSR657EOF	ENCFF158FUG	GRCh38	optimal IDR thresholded peaks
K562	NFRKB	ENCSR996ESX	ENCFF779KIS	GRCh38	optimal IDR thresholded peaks
K562	NFXL1	ENCSR085DDI	ENCFF329STX	GRCh38	optimal IDR thresholded peaks
K562	NFYA	ENCSR000EGR	ENCFF302CPE	GRCh38	optimal IDR thresholded peaks
K562	NFYB	ENCSR000EGQ	ENCFF009NXK	GRCh38	optimal IDR thresholded peaks
K562	NKRF	ENCSR331BDJ	ENCFF520QSR	GRCh38	optimal IDR thresholded peaks
K562	NONO	ENCSR415TXN	ENCFF823CQK	GRCh38	optimal IDR thresholded peaks
K562	NONO	ENCSR886RYH	ENCFF515YFU	GRCh38	optimal IDR thresholded peaks
K562	NR0B1	ENCSR764YDL	ENCFF305OOU	GRCh38	optimal IDR thresholded peaks
K562	NR2C1	ENCSR178DEG	ENCFF431GJK	GRCh38	optimal IDR thresholded peaks
K562	NR2C1	ENCSR742IDN	ENCFF023XHV	GRCh38	optimal IDR thresholded peaks
K562	NR2C2	ENCSR000EWH	ENCFF791ZPU	GRCh38	optimal IDR thresholded peaks
K562	NR2F1	ENCSR970NKQ	ENCFF363IQN	GRCh38	optimal IDR thresholded peaks
K562	NR2F2	ENCSR000BRS	ENCFF118HUH	GRCh38	optimal IDR thresholded peaks
K562	NR2F6	ENCSR707QWA	ENCFF194VBK	GRCh38	optimal IDR thresholded peaks
K562	NR3C1	ENCSR325DER	ENCFF315MUH	GRCh38	optimal IDR thresholded peaks
K562	NR3C1	ENCSR494UQJ	ENCFF821YMC	GRCh38	optimal IDR thresholded peaks
K562	NR4A1	ENCSR000DJW	ENCFF868BIT	GRCh38	optimal IDR thresholded peaks
K562	NR4A1	ENCSR130PDE	ENCFF475VMR	GRCh38	optimal IDR thresholded peaks
K562	NRF1	ENCSR494TDU	ENCFF543STN	GRCh38	optimal IDR thresholded peaks
K562	NRF1	ENCSR837EYC	ENCFF626VDA	GRCh38	optimal IDR thresholded peaks
K562	NRF1	ENCSR998AJK	ENCFF782YFS	GRCh38	optimal IDR thresholded peaks
K562	NUFIP1	ENCSR574XEO	ENCFF885JMZ	GRCh38	optimal IDR thresholded peaks
K562	PBX2	ENCSR263DFP	ENCFF685CMQ	GRCh38	optimal IDR thresholded peaks
K562	PBX2	ENCSR633EIC	ENCFF925OBR	GRCh38	optimal IDR thresholded peaks
K562	PCBP1	ENCSR052PTN	ENCFF467RYH	GRCh38	optimal IDR thresholded peaks
K562	PCBP2	ENCSR603REQ	ENCFF941XZW	GRCh38	optimal IDR thresholded peaks
K562	PHB2	ENCSR924GXX	ENCFF988OXX	GRCh38	optimal IDR thresholded peaks
K562	PHF20	ENCSR594SMP	ENCFF259HUS	GRCh38	optimal IDR thresholded peaks
K562	PHF21A	ENCSR119VCX	ENCFF657UVA	GRCh38	optimal IDR thresholded peaks
K562	PHF8	ENCSR000AQH	ENCFF952YDR	GRCh38	optimal IDR thresholded peaks
K562	PKNOX1	ENCSR115SMW	ENCFF062VBB	GRCh38	optimal IDR thresholded peaks
K562	PML	ENCSR000BQY	ENCFF800QDU	GRCh38	optimal IDR thresholded peaks
K562	POLR2A	ENCSR000BMR	ENCFF182YZG	GRCh38	optimal IDR thresholded peaks
K562	POLR2A	ENCSR000EHL	ENCFF741JES	GRCh38	optimal IDR thresholded peaks
K562	POLR2A	ENCSR000EHP	ENCFF730DLS	GRCh38	optimal IDR thresholded peaks
K562	POLR2A	ENCSR000FAW	ENCFF099NYA	GRCh38	optimal IDR thresholded peaks
K562	POLR2A	ENCSR000FAX	ENCFF798PUX	GRCh38	optimal IDR thresholded peaks
K562	POLR2A	ENCSR000FAY	ENCFF668VIK	GRCh38	optimal IDR thresholded peaks
K562	POLR2A	ENCSR031TFS	ENCFF881ONC	GRCh38	optimal IDR thresholded peaks
K562	POLR2A	ENCSR388QZF	ENCFF285MBX	GRCh38	optimal IDR thresholded peaks
K562	POLR2B	ENCSR325RLL	ENCFF078TXM	GRCh38	optimal IDR thresholded peaks
K562	POLR2G	ENCSR283ZRI	ENCFF283CUY	GRCh38	optimal IDR thresholded peaks
K562	POLR2H	ENCSR400FSM	ENCFF922MYE	GRCh38	optimal IDR thresholded peaks
K562	POU5F1	ENCSR364SNE	ENCFF814QPF	GRCh38	optimal IDR thresholded peaks
K562	PRDM10	ENCSR120MPG	ENCFF600HPZ	GRCh38	optimal IDR thresholded peaks
K562	PRPF4	ENCSR220YXI	ENCFF417RQZ	GRCh38	optimal IDR thresholded peaks
K562	PTBP1	ENCSR948KMB	ENCFF917HXV	GRCh38	optimal IDR thresholded peaks
K562	PTTG1	ENCSR314BBS	ENCFF587PBU	GRCh38	optimal IDR thresholded peaks
K562	PYGO2	ENCSR410DWC	ENCFF720FJY	GRCh38	optimal IDR thresholded peaks
K562	PYGO2	ENCSR431XGJ	ENCFF442XXV	GRCh38	optimal IDR thresholded peaks
K562	RAD51	ENCSR524BUE	ENCFF740OPF	GRCh38	optimal IDR thresholded peaks
K562	RB1	ENCSR670JDQ	ENCFF328QZM	GRCh38	optimal IDR thresholded peaks
K562	RBBP5	ENCSR000AQI	ENCFF666PCE	GRCh38	optimal IDR thresholded peaks
K562	RBFOX2	ENCSR822LBD	ENCFF232ASB	GRCh38	optimal IDR thresholded peaks
K562	RBM14	ENCSR423FCW	ENCFF465UMU	GRCh38	optimal IDR thresholded peaks
K562	RBM15	ENCSR850WUE	ENCFF563WDZ	GRCh38	optimal IDR thresholded peaks
K562	RBM17	ENCSR836COE	ENCFF056OIG	GRCh38	optimal IDR thresholded peaks
K562	RBM22	ENCSR848AOP	ENCFF420IBN	GRCh38	optimal IDR thresholded peaks
K562	RBM25	ENCSR791OZM	ENCFF102XVH	GRCh38	optimal IDR thresholded peaks
K562	RBM34	ENCSR899GSH	ENCFF670ILH	GRCh38	optimal IDR thresholded peaks
K562	RBM39	ENCSR764OXF	ENCFF503DIK	GRCh38	optimal IDR thresholded peaks
K562	RCOR1	ENCSR000EGC	ENCFF968SUH	GRCh38	optimal IDR thresholded peaks
K562	RELA	ENCSR772EEN	ENCFF931SVP	GRCh38	optimal IDR thresholded peaks
K562	REST	ENCSR000BMW	ENCFF023ZUW	GRCh38	optimal IDR thresholded peaks
K562	REST	ENCSR137ZMQ	ENCFF290ESJ	GRCh38	optimal IDR thresholded peaks
K562	RFX1	ENCSR041AXL	ENCFF905GXS	GRCh38	optimal IDR thresholded peaks
K562	RFX1	ENCSR968GIB	ENCFF193PVX	GRCh38	optimal IDR thresholded peaks
K562	RFX5	ENCSR000EGO	ENCFF201YKU	GRCh38	optimal IDR thresholded peaks
K562	RLF	ENCSR718SDE	ENCFF599CBB	GRCh38	optimal IDR thresholded peaks
K562	RNF2	ENCSR076YPO	ENCFF741CLJ	GRCh38	optimal IDR thresholded peaks
K562	RNF2	ENCSR138FUZ	ENCFF820LKT	GRCh38	optimal IDR thresholded peaks
K562	RNF2	ENCSR608XTF	ENCFF462AZY	GRCh38	optimal IDR thresholded peaks
K562	RNF2	ENCSR820GND	ENCFF349MSP	GRCh38	optimal IDR thresholded peaks
K562	RUNX1	ENCSR414TYY	ENCFF545WXN	GRCh38	optimal IDR thresholded peaks
K562	RUNX1	ENCSR588AKU	ENCFF091MQJ	GRCh38	optimal IDR thresholded peaks
K562	SAFB	ENCSR072VUO	ENCFF411YVY	GRCh38	optimal IDR thresholded peaks
K562	SAFB2	ENCSR724GSW	ENCFF087DKT	GRCh38	optimal IDR thresholded peaks
K562	SAP30	ENCSR000AQJ	ENCFF103RHL	GRCh38	optimal IDR thresholded peaks
K562	SETDB1	ENCSR000EWI	ENCFF690WNQ	GRCh38	optimal IDR thresholded peaks
K562	SIN3A	ENCSR000BLR	ENCFF407VGB	GRCh38	optimal IDR thresholded peaks
K562	SIN3A	ENCSR920BLG	ENCFF802JAN	GRCh38	optimal IDR thresholded peaks
K562	SIN3B	ENCSR657JLK	ENCFF543INR	GRCh38	optimal IDR thresholded peaks
K562	SIX5	ENCSR000BNW	ENCFF247LOF	GRCh38	optimal IDR thresholded peaks
K562	SKIL	ENCSR336DXE	ENCFF254QDM	GRCh38	optimal IDR thresholded peaks
K562	SMAD1	ENCSR038DJJ	ENCFF084BUP	GRCh38	optimal IDR thresholded peaks
K562	SMAD2	ENCSR189PYJ	ENCFF186MFI	GRCh38	optimal IDR thresholded peaks
K562	SMAD5	ENCSR000FCD	ENCFF069AAY	GRCh38	optimal IDR thresholded peaks
K562	SMARCA4	ENCSR000EHO	ENCFF703NAE	GRCh38	optimal IDR thresholded peaks
K562	SMARCA4	ENCSR587OQL	ENCFF868UOJ	GRCh38	optimal IDR thresholded peaks
K562	SMARCA4	ENCSR643VTW	ENCFF361RWX	GRCh38	optimal IDR thresholded peaks
K562	SMARCA5	ENCSR895HSJ	ENCFF481TNF	GRCh38	optimal IDR thresholded peaks
K562	SMARCB1	ENCSR000EHN	ENCFF308QHX	GRCh38	optimal IDR thresholded peaks
K562	SMARCC2	ENCSR519WMW	ENCFF751ZVX	GRCh38	optimal IDR thresholded peaks
K562	SMARCE1	ENCSR157TCS	ENCFF435SZS	GRCh38	optimal IDR thresholded peaks
K562	SMC3	ENCSR000EGW	ENCFF175UEE	GRCh38	optimal IDR thresholded peaks
K562	SNIP1	ENCSR654CQU	ENCFF529BDW	GRCh38	optimal IDR thresholded peaks
K562	SNRNP70	ENCSR754ZHU	ENCFF206MJS	GRCh38	optimal IDR thresholded peaks
K562	SOX6	ENCSR788RSW	ENCFF431STY	GRCh38	optimal IDR thresholded peaks
K562	SP1	ENCSR991ELG	ENCFF452LDK	GRCh38	optimal IDR thresholded peaks
K562	SPI1	ENCSR000BGW	ENCFF414ECK	GRCh38	optimal IDR thresholded peaks
K562	SREBF1	ENCSR815ZDS	ENCFF777MYW	GRCh38	optimal IDR thresholded peaks
K562	SRSF1	ENCSR832DMO	ENCFF862DEO	GRCh38	optimal IDR thresholded peaks
K562	SRSF3	ENCSR268QIQ	ENCFF926XGK	GRCh38	optimal IDR thresholded peaks
K562	SRSF7	ENCSR222MYK	ENCFF550VUN	GRCh38	optimal IDR thresholded peaks
K562	SRSF9	ENCSR814AJH	ENCFF217HAW	GRCh38	optimal IDR thresholded peaks
K562	STAT1	ENCSR000EHJ	ENCFF431NLF	GRCh38	optimal IDR thresholded peaks
K562	STAT1	ENCSR000FAU	ENCFF747ICD	GRCh38	optimal IDR thresholded peaks
K562	STAT1	ENCSR000FAV	ENCFF646MXG	GRCh38	optimal IDR thresholded peaks
K562	STAT2	ENCSR000FAT	ENCFF204VQS	GRCh38	optimal IDR thresholded peaks
K562	STAT2	ENCSR000FBC	ENCFF545JVD	GRCh38	optimal IDR thresholded peaks
K562	STAT5A	ENCSR000BRR	ENCFF517IXK	GRCh38	optimal IDR thresholded peaks
K562	SUPT5H	ENCSR894CGX	ENCFF721DPQ	GRCh38	optimal IDR thresholded peaks
K562	SUZ12	ENCSR000AUC	ENCFF440XZI	GRCh38	optimal IDR thresholded peaks
K562	SUZ12	ENCSR412CTM	ENCFF856HYC	GRCh38	optimal IDR thresholded peaks
K562	TAF1	ENCSR000BKS	ENCFF453TIB	GRCh38	optimal IDR thresholded peaks
K562	TAF15	ENCSR047LSJ	ENCFF710LLF	GRCh38	optimal IDR thresholded peaks
K562	TAF7	ENCSR000BNM	ENCFF852NOL	GRCh38	optimal IDR thresholded peaks
K562	TAF7	ENCSR671GFC	ENCFF323RGW	GRCh38	optimal IDR thresholded peaks
K562	TAF9B	ENCSR100UQX	ENCFF223HDM	GRCh38	optimal IDR thresholded peaks
K562	TAL1	ENCSR000EHB	ENCFF078OUD	GRCh38	optimal IDR thresholded peaks
K562	TAL1	ENCSR106FRG	ENCFF475LFH	GRCh38	optimal IDR thresholded peaks
K562	TARDBP	ENCSR033VAZ	ENCFF909RMQ	GRCh38	optimal IDR thresholded peaks
K562	TARDBP	ENCSR353HEP	ENCFF641AXD	GRCh38	optimal IDR thresholded peaks
K562	TARDBP	ENCSR429XTR	ENCFF448YOS	GRCh38	optimal IDR thresholded peaks
K562	TBL1XR1	ENCSR000EGA	ENCFF239WFN	GRCh38	optimal IDR thresholded peaks
K562	TBL1XR1	ENCSR000EGB	ENCFF868SWL	GRCh38	optimal IDR thresholded peaks
K562	TBP	ENCSR000EHA	ENCFF370YGS	GRCh38	optimal IDR thresholded peaks
K562	TCF12	ENCSR189TRZ	ENCFF952JIK	GRCh38	optimal IDR thresholded peaks
K562	TCF12	ENCSR744WOO	ENCFF912LXU	GRCh38	optimal IDR thresholded peaks
K562	TCF7	ENCSR863KUB	ENCFF512IAI	GRCh38	optimal IDR thresholded peaks
K562	TCF7L2	ENCSR888XZK	ENCFF556FYF	GRCh38	optimal IDR thresholded peaks
K562	TEAD2	ENCSR635GTR	ENCFF563LGJ	GRCh38	optimal IDR thresholded peaks
K562	TEAD4	ENCSR000BRK	ENCFF547MLB	GRCh38	optimal IDR thresholded peaks
K562	THAP1	ENCSR000BNN	ENCFF130TPD	GRCh38	optimal IDR thresholded peaks
K562	THRA	ENCSR264CZJ	ENCFF309DMZ	GRCh38	optimal IDR thresholded peaks
K562	THRAP3	ENCSR871TKJ	ENCFF354UUL	GRCh38	optimal IDR thresholded peaks
K562	TOE1	ENCSR213HBY	ENCFF014WCO	GRCh38	optimal IDR thresholded peaks
K562	TRIM24	ENCSR907MZR	ENCFF063NXI	GRCh38	optimal IDR thresholded peaks
K562	TRIM24	ENCSR957LDM	ENCFF950TOJ	GRCh38	optimal IDR thresholded peaks
K562	TRIM25	ENCSR213VUI	ENCFF514DDG	GRCh38	optimal IDR thresholded peaks
K562	TRIM25	ENCSR664AOA	ENCFF227JWR	GRCh38	optimal IDR thresholded peaks
K562	TRIM28	ENCSR000BRW	ENCFF996AMX	GRCh38	optimal IDR thresholded peaks
K562	TRIM28	ENCSR000EVY	ENCFF623ELO	GRCh38	optimal IDR thresholded peaks
K562	TRIM28	ENCSR474CVP	ENCFF168KHS	GRCh38	optimal IDR thresholded peaks
K562	TRIP13	ENCSR154EIH	ENCFF534VQL	GRCh38	optimal IDR thresholded peaks
K562	TSC22D4	ENCSR787RVK	ENCFF265QXK	GRCh38	optimal IDR thresholded peaks
K562	U2AF1	ENCSR690GUG	ENCFF482DRO	GRCh38	optimal IDR thresholded peaks
K562	U2AF2	ENCSR479QAJ	ENCFF134HBP	GRCh38	optimal IDR thresholded peaks
K562	UBTF	ENCSR000EFW	ENCFF345RRM	GRCh38	optimal IDR thresholded peaks
K562	UBTF	ENCSR000EFZ	ENCFF403TAF	GRCh38	optimal IDR thresholded peaks
K562	USF1	ENCSR000BKT	ENCFF717KGR	GRCh38	optimal IDR thresholded peaks
K562	USF2	ENCSR000EHG	ENCFF425FVY	GRCh38	optimal IDR thresholded peaks
K562	XRCC3	ENCSR997NGQ	ENCFF115PGE	GRCh38	optimal IDR thresholded peaks
K562	XRCC5	ENCSR506KWJ	ENCFF929TWP	GRCh38	optimal IDR thresholded peaks
K562	YBX1	ENCSR107RHZ	ENCFF520DIY	GRCh38	optimal IDR thresholded peaks
K562	YBX3	ENCSR567JEU	ENCFF508WCC	GRCh38	optimal IDR thresholded peaks
K562	YY1	ENCSR000BKU	ENCFF953BTB	GRCh38	optimal IDR thresholded peaks
K562	YY1	ENCSR000BMH	ENCFF024TJO	GRCh38	optimal IDR thresholded peaks
K562	YY1	ENCSR000EWF	ENCFF635XCI	GRCh38	optimal IDR thresholded peaks
K562	ZBED1	ENCSR286PCG	ENCFF388TYU	GRCh38	optimal IDR thresholded peaks
K562	ZBTB11	ENCSR331GDC	ENCFF913HCQ	GRCh38	optimal IDR thresholded peaks
K562	ZBTB2	ENCSR230PTV	ENCFF189WAO	GRCh38	optimal IDR thresholded peaks
K562	ZBTB33	ENCSR876GXA	ENCFF556STK	GRCh38	optimal IDR thresholded peaks
K562	ZBTB40	ENCSR237VLT	ENCFF088LZZ	GRCh38	optimal IDR thresholded peaks
K562	ZBTB5	ENCSR389PWB	ENCFF014KUI	GRCh38	optimal IDR thresholded peaks
K562	ZBTB5	ENCSR786OQY	ENCFF813GMP	GRCh38	optimal IDR thresholded peaks
K562	ZBTB7A	ENCSR000BME	ENCFF245LRG	GRCh38	optimal IDR thresholded peaks
K562	ZBTB8A	ENCSR283ZNI	ENCFF328SSL	GRCh38	optimal IDR thresholded peaks
K562	ZC3H11A	ENCSR000EFR	ENCFF478PGJ	GRCh38	optimal IDR thresholded peaks
K562	ZC3H8	ENCSR143CEO	ENCFF784MKW	GRCh38	optimal IDR thresholded peaks
K562	ZC3H8	ENCSR494PWZ	ENCFF588EZF	GRCh38	optimal IDR thresholded peaks
K562	ZEB2	ENCSR322CFO	ENCFF553KIK	GRCh38	optimal IDR thresholded peaks
K562	ZFP91	ENCSR898XMH	ENCFF150ZBH	GRCh38	optimal IDR thresholded peaks
K562	ZHX1	ENCSR557RVF	ENCFF495BPY	GRCh38	optimal IDR thresholded peaks
K562	ZKSCAN1	ENCSR882ERE	ENCFF704VDI	GRCh38	optimal IDR thresholded peaks
K562	ZMIZ1	ENCSR907JPB	ENCFF526PMI	GRCh38	optimal IDR thresholded peaks
K562	ZMYM3	ENCSR102KIN	ENCFF195IFB	GRCh38	optimal IDR thresholded peaks
K562	ZNF184	ENCSR546IHU	ENCFF855CUN	GRCh38	optimal IDR thresholded peaks
K562	ZNF184	ENCSR621ATC	ENCFF760EPB	GRCh38	optimal IDR thresholded peaks
K562	ZNF24	ENCSR099NCH	ENCFF007EEV	GRCh38	optimal IDR thresholded peaks
K562	ZNF24	ENCSR117WTM	ENCFF205IFX	GRCh38	optimal IDR thresholded peaks
K562	ZNF24	ENCSR385AHH	ENCFF723JDW	GRCh38	optimal IDR thresholded peaks
K562	ZNF24	ENCSR695EQB	ENCFF260CBQ	GRCh38	optimal IDR thresholded peaks
K562	ZNF263	ENCSR000EWN	ENCFF579ETM	GRCh38	optimal IDR thresholded peaks
K562	ZNF274	ENCSR000EVX	ENCFF498VQZ	GRCh38	optimal IDR thresholded peaks
K562	ZNF274	ENCSR000EWE	ENCFF323AWS	GRCh38	optimal IDR thresholded peaks
K562	ZNF280A	ENCSR370NFS	ENCFF074WRG	GRCh38	optimal IDR thresholded peaks
K562	ZNF282	ENCSR742TMU	ENCFF596JDS	GRCh38	optimal IDR thresholded peaks
K562	ZNF318	ENCSR334HSW	ENCFF082RIZ	GRCh38	optimal IDR thresholded peaks
K562	ZNF318	ENCSR352BJL	ENCFF577LQR	GRCh38	optimal IDR thresholded peaks
K562	ZNF354B	ENCSR674SCQ	ENCFF533OBT	GRCh38	optimal IDR thresholded peaks
K562	ZNF384	ENCSR000EFP	ENCFF106YXG	GRCh38	optimal IDR thresholded peaks
K562	ZNF407	ENCSR439OCL	ENCFF644XES	GRCh38	optimal IDR thresholded peaks
K562	ZNF507	ENCSR598TIR	ENCFF565EUP	GRCh38	optimal IDR thresholded peaks
K562	ZNF512	ENCSR591CCL	ENCFF825ZIU	GRCh38	optimal IDR thresholded peaks
K562	ZNF592	ENCSR249BHQ	ENCFF972UGK	GRCh38	optimal IDR thresholded peaks
K562	ZNF639	ENCSR497VFH	ENCFF404EVY	GRCh38	optimal IDR thresholded peaks
K562	ZNF639	ENCSR949NVY	ENCFF008JJE	GRCh38	optimal IDR thresholded peaks
K562	ZNF740	ENCSR532EMP	ENCFF865OKF	GRCh38	optimal IDR thresholded peaks
K562	ZNF830	ENCSR033NQK	ENCFF979NKM	GRCh38	optimal IDR thresholded peaks
K562	ZNF830	ENCSR851XLW	ENCFF951OSW	GRCh38	optimal IDR thresholded peaks
K562	ZSCAN29	ENCSR175SZH	ENCFF908ZLN	GRCh38	optimal IDR thresholded peaks
K562	ZSCAN29	ENCSR635EXI	ENCFF979GFF	GRCh38	optimal IDR thresholded peaks
HepG2	AHR	ENCSR412ZDC	ENCFF683QEX	GRCh38	optimal IDR thresholded peaks
HepG2	ARID3A	ENCSR000EDP	ENCFF247GXE	GRCh38	optimal IDR thresholded peaks
HepG2	ARNT	ENCSR029IBC	ENCFF616WXJ	GRCh38	optimal IDR thresholded peaks
HepG2	ATF1	ENCSR253OON	ENCFF914IWA	GRCh38	optimal IDR thresholded peaks
HepG2	ATF2	ENCSR047BUZ	ENCFF089BQU	GRCh38	optimal IDR thresholded peaks
HepG2	ATF3	ENCSR000BKE	ENCFF137OEY	GRCh38	optimal IDR thresholded peaks
HepG2	ATF7	ENCSR545FXC	ENCFF498YGH	GRCh38	optimal IDR thresholded peaks
HepG2	BCL6	ENCSR759BDG	ENCFF014UTU	GRCh38	optimal IDR thresholded peaks
HepG2	BCLAF1	ENCSR015TKV	ENCFF506PXL	GRCh38	optimal IDR thresholded peaks
HepG2	BHLHE40	ENCSR000BID	ENCFF361YXC	GRCh38	optimal IDR thresholded peaks
HepG2	BHLHE40	ENCSR000EDT	ENCFF863ATX	GRCh38	optimal IDR thresholded peaks
HepG2	BRCA1	ENCSR000EDY	ENCFF897ETK	GRCh38	optimal IDR thresholded peaks
HepG2	CEBPA	ENCSR142IGM	ENCFF874PIO	GRCh38	optimal IDR thresholded peaks
HepG2	CEBPB	ENCSR000BQI	ENCFF862DXR	GRCh38	optimal IDR thresholded peaks
HepG2	CEBPB	ENCSR000EEE	ENCFF915ZYE	GRCh38	optimal IDR thresholded peaks
HepG2	CEBPG	ENCSR639IIZ	ENCFF094SJQ	GRCh38	optimal IDR thresholded peaks
HepG2	CEBPZ	ENCSR000EDO	ENCFF195BKI	GRCh38	optimal IDR thresholded peaks
HepG2	CHD2	ENCSR000EED	ENCFF181XMM	GRCh38	optimal IDR thresholded peaks
HepG2	CHD4	ENCSR431FOF	ENCFF148ABR	GRCh38	optimal IDR thresholded peaks
HepG2	CREB1	ENCSR112ALD	ENCFF550TXR	GRCh38	optimal IDR thresholded peaks
HepG2	CREB1	ENCSR331ORD	ENCFF571FVN	GRCh38	optimal IDR thresholded peaks
HepG2	CREM	ENCSR903ELW	ENCFF290UGF	GRCh38	optimal IDR thresholded peaks
HepG2	CTCF	ENCSR000AMA	ENCFF612ZUY	GRCh38	optimal IDR thresholded peaks
HepG2	CTCF	ENCSR000BIE	ENCFF543WTP	GRCh38	optimal IDR thresholded peaks
HepG2	DMAP1	ENCSR670YPQ	ENCFF092ZIZ	GRCh38	optimal IDR thresholded peaks
HepG2	DRAP1	ENCSR765MKZ	ENCFF052EOE	GRCh38	optimal IDR thresholded peaks
HepG2	EHMT2	ENCSR376FMN	ENCFF413RQL	GRCh38	optimal IDR thresholded peaks
HepG2	ELF1	ENCSR000BMZ	ENCFF840RWO	GRCh38	optimal IDR thresholded peaks
HepG2	ELF3	ENCSR770AOR	ENCFF080FAU	GRCh38	optimal IDR thresholded peaks
HepG2	EP300	ENCSR000BLW	ENCFF674QCU	GRCh38	optimal IDR thresholded peaks
HepG2	EP300	ENCSR000EDV	ENCFF806JJS	GRCh38	optimal IDR thresholded peaks
HepG2	ERF	ENCSR159DQO	ENCFF554LPO	GRCh38	optimal IDR thresholded peaks
HepG2	ETV4	ENCSR714YZG	ENCFF710CRT	GRCh38	optimal IDR thresholded peaks
HepG2	ETV5	ENCSR096IIB	ENCFF923NCW	GRCh38	optimal IDR thresholded peaks
HepG2	FOSL2	ENCSR000BHP	ENCFF054ESU	GRCh38	optimal IDR thresholded peaks
HepG2	FOXA1	ENCSR000BLE	ENCFF872MGU	GRCh38	optimal IDR thresholded peaks
HepG2	FOXA1	ENCSR000BMO	ENCFF152BOT	GRCh38	optimal IDR thresholded peaks
HepG2	FOXA1	ENCSR267DFA	ENCFF367TQC	GRCh38	optimal IDR thresholded peaks
HepG2	FOXA2	ENCSR000BNI	ENCFF184NAC	GRCh38	optimal IDR thresholded peaks
HepG2	FOXA2	ENCSR066EBK	ENCFF259BJR	GRCh38	optimal IDR thresholded peaks
HepG2	FOXA3	ENCSR092OVN	ENCFF251TUO	GRCh38	optimal IDR thresholded peaks
HepG2	FOXK2	ENCSR171FUX	ENCFF315CHX	GRCh38	optimal IDR thresholded peaks
HepG2	FOXP1	ENCSR029LBT	ENCFF029UJC	GRCh38	optimal IDR thresholded peaks
HepG2	FOXP1	ENCSR369YUK	ENCFF460UOW	GRCh38	optimal IDR thresholded peaks
HepG2	GABPA	ENCSR000BJK	ENCFF054HJA	GRCh38	optimal IDR thresholded peaks
HepG2	GABPA	ENCSR269TNX	ENCFF613KAB	GRCh38	optimal IDR thresholded peaks
HepG2	GABPB1	ENCSR462KYU	ENCFF744IUB	GRCh38	optimal IDR thresholded peaks
HepG2	GATA4	ENCSR590CNM	ENCFF097OXR	GRCh38	optimal IDR thresholded peaks
HepG2	GMEB2	ENCSR745VSQ	ENCFF219KQD	GRCh38	optimal IDR thresholded peaks
HepG2	GTF2F1	ENCSR219NRT	ENCFF876GXQ	GRCh38	optimal IDR thresholded peaks
HepG2	GTF2F1	ENCSR382PVA	ENCFF599TWF	GRCh38	optimal IDR thresholded peaks
HepG2	HBP1	ENCSR616WEG	ENCFF894AWT	GRCh38	optimal IDR thresholded peaks
HepG2	HCFC1	ENCSR529JYA	ENCFF485SRU	GRCh38	optimal IDR thresholded peaks
HepG2	HDAC2	ENCSR000BMC	ENCFF589GSN	GRCh38	optimal IDR thresholded peaks
HepG2	HDAC2	ENCSR337NWW	ENCFF182XZZ	GRCh38	optimal IDR thresholded peaks
HepG2	HHEX	ENCSR656JZL	ENCFF207CLF	GRCh38	optimal IDR thresholded peaks
HepG2	HLF	ENCSR528PSI	ENCFF685UQE	GRCh38	optimal IDR thresholded peaks
HepG2	HNF1A	ENCSR800QIT	ENCFF800QTO	GRCh38	optimal IDR thresholded peaks
HepG2	HNF4A	ENCSR000BLF	ENCFF072CXB	GRCh38	optimal IDR thresholded peaks
HepG2	HNRNPH1	ENCSR066FXN	ENCFF046NUR	GRCh38	optimal IDR thresholded peaks
HepG2	HNRNPK	ENCSR519QAA	ENCFF828KXG	GRCh38	optimal IDR thresholded peaks
HepG2	HNRNPL	ENCSR315JJE	ENCFF039CUI	GRCh38	optimal IDR thresholded peaks
HepG2	IRF2	ENCSR604UJV	ENCFF095ZXG	GRCh38	optimal IDR thresholded peaks
HepG2	JUN	ENCSR000EEK	ENCFF331IUK	GRCh38	optimal IDR thresholded peaks
HepG2	JUND	ENCSR000BGK	ENCFF539GRW	GRCh38	optimal IDR thresholded peaks
HepG2	JUND	ENCSR000EEI	ENCFF430PEI	GRCh38	optimal IDR thresholded peaks
HepG2	KAT7	ENCSR340BXT	ENCFF847BWZ	GRCh38	optimal IDR thresholded peaks
HepG2	KAT8	ENCSR954KIC	ENCFF197YSM	GRCh38	optimal IDR thresholded peaks
HepG2	KDM1A	ENCSR087NSR	ENCFF874LAC	GRCh38	optimal IDR thresholded peaks
HepG2	KDM6A	ENCSR031ING	ENCFF371TDC	GRCh38	optimal IDR thresholded peaks
HepG2	KLF11	ENCSR616OSG	ENCFF443QKY	GRCh38	optimal IDR thresholded peaks
HepG2	KLF6	ENCSR757EKM	ENCFF980OTF	GRCh38	optimal IDR thresholded peaks
HepG2	MAFF	ENCSR000EEC	ENCFF493TIR	GRCh38	optimal IDR thresholded peaks
HepG2	MAFK	ENCSR000EDZ	ENCFF770TZL	GRCh38	optimal IDR thresholded peaks
HepG2	MAFK	ENCSR000EEB	ENCFF171OJF	GRCh38	optimal IDR thresholded peaks
HepG2	MAX	ENCSR000EDS	ENCFF140PUO	GRCh38	optimal IDR thresholded peaks
HepG2	MAZ	ENCSR000EDN	ENCFF144TBQ	GRCh38	optimal IDR thresholded peaks
HepG2	MIXL1	ENCSR966PJY	ENCFF963OLI	GRCh38	optimal IDR thresholded peaks
HepG2	MLX	ENCSR125DAD	ENCFF232WMR	GRCh38	optimal IDR thresholded peaks
HepG2	MNT	ENCSR261EDU	ENCFF562FMQ	GRCh38	optimal IDR thresholded peaks
HepG2	MNT	ENCSR730TBC	ENCFF482JSR	GRCh38	optimal IDR thresholded peaks
HepG2	MXD4	ENCSR441KFW	ENCFF160XKY	GRCh38	optimal IDR thresholded peaks
HepG2	NFE2L2	ENCSR488EES	ENCFF882YLO	GRCh38	optimal IDR thresholded peaks
HepG2	NFIA	ENCSR226QQM	ENCFF926VIT	GRCh38	optimal IDR thresholded peaks
HepG2	NFIL3	ENCSR201GGK	ENCFF278ZNM	GRCh38	optimal IDR thresholded peaks
HepG2	NFRKB	ENCSR145BHD	ENCFF162TPR	GRCh38	optimal IDR thresholded peaks
HepG2	NFYC	ENCSR569ARC	ENCFF124ITH	GRCh38	optimal IDR thresholded peaks
HepG2	NR2F1	ENCSR662EOU	ENCFF295CUB	GRCh38	optimal IDR thresholded peaks
HepG2	NR2F6	ENCSR518WPL	ENCFF350CKI	GRCh38	optimal IDR thresholded peaks
HepG2	NR2F6	ENCSR798IJO	ENCFF786BSA	GRCh38	optimal IDR thresholded peaks
HepG2	NRF1	ENCSR000EEH	ENCFF418DKQ	GRCh38	optimal IDR thresholded peaks
HepG2	NRF1	ENCSR853ADA	ENCFF313RFR	GRCh38	optimal IDR thresholded peaks
HepG2	PAF1	ENCSR327RFM	ENCFF252CVY	GRCh38	optimal IDR thresholded peaks
HepG2	PBX2	ENCSR849DFF	ENCFF709YWO	GRCh38	optimal IDR thresholded peaks
HepG2	PCBP1	ENCSR872EVQ	ENCFF487WAN	GRCh38	optimal IDR thresholded peaks
HepG2	PCBP2	ENCSR945NSF	ENCFF642XRH	GRCh38	optimal IDR thresholded peaks
HepG2	PHB2	ENCSR170DNV	ENCFF882RPA	GRCh38	optimal IDR thresholded peaks
HepG2	PLRG1	ENCSR019KPC	ENCFF873OHG	GRCh38	optimal IDR thresholded peaks
HepG2	POLR2A	ENCSR000BJM	ENCFF565SUC	GRCh38	optimal IDR thresholded peaks
HepG2	POLR2G	ENCSR854JES	ENCFF551IJP	GRCh38	optimal IDR thresholded peaks
HepG2	PPARG	ENCSR130VQL	ENCFF736PPV	GRCh38	optimal IDR thresholded peaks
HepG2	PRPF4	ENCSR243LNQ	ENCFF908QCS	GRCh38	optimal IDR thresholded peaks
HepG2	PTBP1	ENCSR156APP	ENCFF875ZPV	GRCh38	optimal IDR thresholded peaks
HepG2	RAD21	ENCSR000BLS	ENCFF874VFZ	GRCh38	optimal IDR thresholded peaks
HepG2	RAD21	ENCSR000EEG	ENCFF093XOJ	GRCh38	optimal IDR thresholded peaks
HepG2	RAD21	ENCSR054FKH	ENCFF330VPL	GRCh38	optimal IDR thresholded peaks
HepG2	RAD51	ENCSR081WLS	ENCFF859MBC	GRCh38	optimal IDR thresholded peaks
HepG2	RARA	ENCSR500WXT	ENCFF458WPZ	GRCh38	optimal IDR thresholded peaks
HepG2	RBM39	ENCSR339JTP	ENCFF420ALF	GRCh38	optimal IDR thresholded peaks
HepG2	RBPJ	ENCSR596FEL	ENCFF153ODZ	GRCh38	optimal IDR thresholded peaks
HepG2	RCOR1	ENCSR000EDQ	ENCFF987VKU	GRCh38	optimal IDR thresholded peaks
HepG2	REST	ENCSR000BJL	ENCFF986RRJ	GRCh38	optimal IDR thresholded peaks
HepG2	REST	ENCSR000BOT	ENCFF669XCW	GRCh38	optimal IDR thresholded peaks
HepG2	RFX1	ENCSR928API	ENCFF788CJF	GRCh38	optimal IDR thresholded peaks
HepG2	RFX3	ENCSR633OVO	ENCFF431YWW	GRCh38	optimal IDR thresholded peaks
HepG2	RFX5	ENCSR000EEA	ENCFF059GWW	GRCh38	optimal IDR thresholded peaks
HepG2	RXRA	ENCSR000BHU	ENCFF105TFM	GRCh38	optimal IDR thresholded peaks
HepG2	RXRB	ENCSR560SEP	ENCFF499COS	GRCh38	optimal IDR thresholded peaks
HepG2	SAP130	ENCSR959OMS	ENCFF430RKX	GRCh38	optimal IDR thresholded peaks
HepG2	SFPQ	ENCSR258SXK	ENCFF671QBO	GRCh38	optimal IDR thresholded peaks
HepG2	SIN3A	ENCSR000BGL	ENCFF635YMI	GRCh38	optimal IDR thresholded peaks
HepG2	SMAD4	ENCSR826YMT	ENCFF541EKJ	GRCh38	optimal IDR thresholded peaks
HepG2	SMARCE1	ENCSR968QDP	ENCFF210HAA	GRCh38	optimal IDR thresholded peaks
HepG2	SMC3	ENCSR000EDW	ENCFF035YWE	GRCh38	optimal IDR thresholded peaks
HepG2	SNRNP70	ENCSR128IYN	ENCFF858FBZ	GRCh38	optimal IDR thresholded peaks
HepG2	SOX13	ENCSR445ACU	ENCFF257QND	GRCh38	optimal IDR thresholded peaks
HepG2	SOX13	ENCSR715UCI	ENCFF517EJH	GRCh38	optimal IDR thresholded peaks
HepG2	SOX5	ENCSR961WLZ	ENCFF703VBH	GRCh38	optimal IDR thresholded peaks
HepG2	SOX6	ENCSR543BVU	ENCFF944LNI	GRCh38	optimal IDR thresholded peaks
HepG2	SP1	ENCSR000BJX	ENCFF175VXL	GRCh38	optimal IDR thresholded peaks
HepG2	SP1	ENCSR334KIQ	ENCFF735WMX	GRCh38	optimal IDR thresholded peaks
HepG2	SRSF1	ENCSR465BWW	ENCFF131DDP	GRCh38	optimal IDR thresholded peaks
HepG2	TAF1	ENCSR000BJN	ENCFF234TBW	GRCh38	optimal IDR thresholded peaks
HepG2	TARDBP	ENCSR145CXH	ENCFF696QPP	GRCh38	optimal IDR thresholded peaks
HepG2	TBP	ENCSR000EEL	ENCFF534GKQ	GRCh38	optimal IDR thresholded peaks
HepG2	TBX3	ENCSR238QRG	ENCFF887DUY	GRCh38	optimal IDR thresholded peaks
HepG2	TBX3	ENCSR605YWG	ENCFF654KVO	GRCh38	optimal IDR thresholded peaks
HepG2	TCF12	ENCSR000BJG	ENCFF299JYV	GRCh38	optimal IDR thresholded peaks
HepG2	TCF12	ENCSR894SXR	ENCFF820PHL	GRCh38	optimal IDR thresholded peaks
HepG2	TCF7	ENCSR444LIN	ENCFF928MIN	GRCh38	optimal IDR thresholded peaks
HepG2	TEAD1	ENCSR497JLX	ENCFF460HAG	GRCh38	optimal IDR thresholded peaks
HepG2	TEAD3	ENCSR666QNP	ENCFF314CDT	GRCh38	optimal IDR thresholded peaks
HepG2	TFAP4	ENCSR103SZL	ENCFF912SQI	GRCh38	optimal IDR thresholded peaks
HepG2	TFDP1	ENCSR558OMR	ENCFF245GRN	GRCh38	optimal IDR thresholded peaks
HepG2	TFE3	ENCSR589SNT	ENCFF277NOY	GRCh38	optimal IDR thresholded peaks
HepG2	TGIF2	ENCSR993LMB	ENCFF661WFA	GRCh38	optimal IDR thresholded peaks
HepG2	THAP11	ENCSR562POI	ENCFF054TEP	GRCh38	optimal IDR thresholded peaks
HepG2	THRB	ENCSR430JGJ	ENCFF671MXD	GRCh38	optimal IDR thresholded peaks
HepG2	TOE1	ENCSR659SCK	ENCFF539FVQ	GRCh38	optimal IDR thresholded peaks
HepG2	U2AF1	ENCSR868JLS	ENCFF034KUO	GRCh38	optimal IDR thresholded peaks
HepG2	U2AF2	ENCSR991ADX	ENCFF562ADR	GRCh38	optimal IDR thresholded peaks
HepG2	XRCC5	ENCSR031URL	ENCFF790ZAQ	GRCh38	optimal IDR thresholded peaks
HepG2	YBX1	ENCSR799GOY	ENCFF332FUE	GRCh38	optimal IDR thresholded peaks
HepG2	YY1	ENCSR000BNT	ENCFF177YDT	GRCh38	optimal IDR thresholded peaks
HepG2	ZBTB33	ENCSR000BNA	ENCFF943WRA	GRCh38	optimal IDR thresholded peaks
HepG2	ZBTB7A	ENCSR000BQA	ENCFF953JQD	GRCh38	optimal IDR thresholded peaks
HepG2	ZNF207	ENCSR683CSF	ENCFF657ZXY	GRCh38	optimal IDR thresholded peaks
HepG2	ZNF24	ENCSR362NWP	ENCFF904QAD	GRCh38	optimal IDR thresholded peaks
HepG2	ZNF24	ENCSR791AGT	ENCFF858WPR	GRCh38	optimal IDR thresholded peaks
HepG2	ZNF652	ENCSR502GAX	ENCFF761HIZ	GRCh38	optimal IDR thresholded peaks
